# IMPLICON: an ultra-deep sequencing method to uncover DNA methylation at imprinted regions

**DOI:** 10.1101/2020.03.21.000042

**Authors:** Tajda Klobučar, Elisa Kreibich, Felix Krueger, Maria Arez, Duarte Pólvora-Brandão, Ferdinand von Meyenn, Simão Teixeira da Rocha, Melanie Eckersley-Maslin

## Abstract

Genomic imprinting is an epigenetic phenomenon leading to parental allele-specific expression. Dosage of imprinted genes is crucial for normal development and its dysregulation accounts for several human disorders. This unusual expression pattern is mostly dictated by differences in DNA methylation between parental alleles at specific regulatory elements known as imprinting control regions (ICRs). Although several approaches can be used for methylation inspection, we lack an easy and cost-effective method to simultaneously measure DNA methylation at multiple imprinted regions. Here, we present IMPLICON, a new high-throughput method measuring DNA methylation levels at imprinted regions with base-pair resolution and over 1000-fold coverage. We initially designed IMPLICON to look at ICRs in adult tissues of inbred mice. Then, we validated it in hybrid mice from reciprocal crosses for which we could discriminate methylation profiles in the two parental alleles. Lastly, we developed a human version of IMPLICON and detected imprinting errors in embryonic and induced pluripotent stem cells. We also provide rules and guidelines to adapt this method for investigating the DNA methylation landscape of any set of genomic regions. In summary, IMPLICON is a rapid, cost-effective and scalable method, which could become the gold standard in both imprinting research and diagnostics.
