## Supplementary material for "IMPLICON: an ultra-deep sequencing method to uncover DNA methylation at imprinted regions": Suppl. Table 2

### Sheet: Primers
Primer name	Species	Forward Primer Sequence	Reverse Primer Sequence	dbSNP	SNP information	Size of gDNA region amplified (bp)	PCR amplicon size (bp)	Annealing Temp (Celcius)	Number of CpG	Coordinates of CpGs analysed	Genome	Type of DMR
Gpr1-Zdbf2_a	mouse	CTACACGACGCTCTTCCGATCTATTTATTGATAGGAGAGGAAAGAGTTAAGT	TGCTGAACCGCTCTTCCGATCTNNNNNNNNCCCCAAACCATAATATAAAAACAAA	N/A	N/A	274	326	55	5	chr1:63261125-63261262	mm10	Paternal Somatic/Germline
Gpr1-Zdbf2_b	mouse	CTACACGACGCTCTTCCGATCTTTTGTATGTGGGATTTTTGTGTAAA	TGCTGAACCGCTCTTCCGATCTNNNNNNNNTAATAATACCCTACTTTCCCAACCC	N/A	N/A	169	221	60	5	chr1:63263638-63263698	mm10	Paternal Somatic/Germline
H13-Mcts2	mouse	CTACACGACGCTCTTCCGATCTAGTATTAGAATATTGGGGGATTTT	TGCTGAACCGCTCTTCCGATCTNNNNNNNNAATTAAAAAATAAACAACCACTTC	rs49355439	G(Cast)/T(BL6)	196	248	57	17	chr2:152686786-152686933	mm10	Maternal Germline
Nesp_1	mouse	CTACACGACGCTCTTCCGATCTTTTTTTGTAGAGTTAGAGGGTGAGT	TGCTGAACCGCTCTTCCGATCTNNNNNNNNAATAAAACAAAAAAACCAAAAAAAA	N/A	N/A	168	220	55	12	chr2:174284648-174284763	mm10	Paternal Somatic
Nesp_2	mouse	CTACACGACGCTCTTCCGATCTGGTTTTTTTGTTTTATTGTTTTTTTT	TGCTGAACCGCTCTTCCGATCTNNNNNNNNACCAACTCAAACTCAACCTCCT	N/A	N/A	196	248	62	15	chr2:174284800-174284946	mm10	Paternal Somatic
Gnas_SNP	mouse	CTACACGACGCTCTTCCGATCTATTTTGGATTAAAGTTTAAAGTGTT	TGCTGAACCGCTCTTCCGATCTNNNNNNNNACAATTATACACCATACAAATAAATATATT	rs28297636	G (Cast)/ C (BL6)	271	323	54	10	chr2:174295708-174295902	mm10	Maternal Germline
Gnas	mouse	CTACACGACGCTCTTCCGATCTGGGTAATGTGATTGTATAAATTTTTGTAGT	TGCTGAACCGCTCTTCCGATCTNNNNNNNNATCCCCTCCTCCTTCTATTATAAAC	N/A	N/A	166	218	60	9	chr2:174296273-174296349	mm10	Maternal Germline
Sox2 unmethylated control	mouse	CTACACGACGCTCTTCCGATCTTAGTTAGTTATATGGGTAGAGGATT	TGCTGAACCGCTCTTCCGATCTNNNNNNNNAATATTTCAAAAAACTAACAAAACC	rs246692301	T(Cast)/G(BL6)	235	287	55	15	chr3:34649370-34649554	mm10	N/A
Klf4 unmethylated control	mouse	CTACACGACGCTCTTCCGATCTGGTTTTTTTTGTTAATATTGATGAT	TGCTGAACCGCTCTTCCGATCTNNNNNNNNACAAATAAAAAACTCCTCTACAACC	rs228921858	G (Cast)/C(BL6)	265	317	55	16	chr4:55530381-55530595	mm10	N/A
Mest/Peg1	mouse	CTACACGACGCTCTTCCGATCTGGTTTTATATAAGTATTTGTTTTTTG	TGCTGAACCGCTCTTCCGATCTNNNNNNNNTAACTTTACAATATCCAAACCCAAC	N/A	N/A	240	292	55	9	chr6:30736874-30737061	mm10	Maternal Germline
Igf2-H19_1	mouse	CTACACGACGCTCTTCCGATCTTGGGGTATTTAAAGTTTTGTTATAG	TGCTGAACCGCTCTTCCGATCTNNNNNNNNTTTCTTAAATAACTCCTTCAATCTTAC	N/A	N/A	183	235	60	12	chr7:142580262-142580392	mm10	Paternal Germline
Igf2-H19_2	mouse	CTACACGACGCTCTTCCGATCTGGGGAGAAAATTTAATTAGTTGTAATT	TGCTGAACCGCTCTTCCGATCTNNNNNNNNCCAAATTCAATACCTCAAAAAAATC	N/A	N/A	223	275	60	9	chr7:142581760-142581879	mm10	Paternal Germline
Commd1-Zrsr1	mouse	CTACACGACGCTCTTCCGATCTTAGGAGTATTTTTATTGTAGGGGG	TGCTGAACCGCTCTTCCGATCTNNNNNNNNCTAAAACAATAATTATCTACCTTACC	rs212511072	A (Cast)/G (BL6)	230	282	60	14	chr11:22971952-22972131	mm10	Maternal Germline
Dlk1-Dio3	mouse	CTACACGACGCTCTTCCGATCTGTTATGGATTGGTGTTAAGGTT	TGCTGAACCGCTCTTCCGATCTNNNNNNNNCATCCCCTATACTCAAAACATTCTC	N/A	N/A	261	313	60	23	chr12:109528329-109528471	mm10	Paternal Germline
Peg13_1	mouse	CTACACGACGCTCTTCCGATCTTATTTGGGTTTTTTTTGTGTTTTTT	TGCTGAACCGCTCTTCCGATCTNNNNNNNNCCCATCTTATTAAAATTTTAAACCTTATAT	N/A	N/A	233	285	60	14	chr15:72809673-72809821	mm10	Maternal Germline
Peg13_2	mouse	CTACACGACGCTCTTCCGATCTAGATTTGGAATGTAGGTAGTTGTGA	TGCTGAACCGCTCTTCCGATCTNNNNNNNNCCAACTCAATAAAACACCCTTAAAC	N/A	N/A	273	325	60	15	chr15:72810001-72810197	mm10	Maternal Germline
Prickle1 methylated control	mouse	CTACACGACGCTCTTCCGATCTGTTGGTTAAGGAAATAGTTTTTTTT	TGCTGAACCGCTCTTCCGATCTNNNNNNNNCAACCTCTATAACCAATATACCCATAC	rs249200269, rs264952952, rs38005623	A (Cast)/G(BL6) G (Cast)/A (BL6) A (Cast)/G(BL6)	161	213	55	11	chr15:93500632-93500761	mm10	N/A
Igf2r	mouse	CTACACGACGCTCTTCCGATCTGATATTTTGGGGAATTGAGGTAAGT	TGCTGAACCGCTCTTCCGATCTNNNNNNNNATAACCCAAAAATCTTCACCCTAAC	N/A	N/A	275	327	60	18	chr17:93500729-12741655	mm10	Maternal Germline
Pcdha methylated control	mouse	CTACACGACGCTCTTCCGATCTGAGTATATGGAGTGGAGAATTATTTT	TGCTGAACCGCTCTTCCGATCTNNNNNNNNCTCCTCATAATCCAAAAACTACAAC	N/A	N/A	228	280	60	16	chr18:36988564-36988740	mm10	N/A
Plagl1/Zac1	mouse	CTACACGACGCTCTTCCGATCTTTGTAGTTAGAGATGTAGTAAAAG	TGCTGAACCGCTCTTCCGATCTNNNNNNNNTTCCCCAAAAAAACACAAAT	rs29364824	G (Cast)/A (BL6)	188	240	54	12	Chr10:13091188-13091317	mm10	Maternal Germline
Grb10	mouse	CTACACGACGCTCTTCCGATCTTTTTAAGGAGAAAAAAGGTT	TGCTGAACCGCTCTTCCGATCTNNNNNNNNCCAAATAATAAACAACTCCT	rs217648878	G (Cast)/A (BL6	375	427	50	31	Chr11:12025411-12025700	mm10	Maternal Germline
Igf2r_SNP	mouse	CTACACGACGCTCTTCCGATCTAGGGTGAAAAGTTGTATAAG	TGCTGAACCGCTCTTCCGATCTNNNNNNNNAATTTACACCCTCAAAATAC	rs107811421	A(Cast)/ G (BL6)	367	419	56	27 (26*)	Chr17:12742173-12742488	mm10	Maternal Germline
Impact	mouse	CTACACGACGCTCTTCCGATCTGTGGATGAGGTGTATAATTT	TGCTGAACCGCTCTTCCGATCTNNNNNNNNACAAAACAAAACTAAACCTAC	rs261124226, rs31057356	A (Cast) / T (BL6) G(Cast) / A(BL6)	332	384	56	12	Chr18:12972868-12973155	mm10	Maternal Germline
Mest/Peg1_SNP	mouse	CTACACGACGCTCTTCCGATCTTTTTTGTTATTATGGGTTAAGGG	TGCTGAACCGCTCTTCCGATCTNNNNNNNNCCTCTTTCCTTATAAATCTCTAA	rs245841095	G (Cast) / T (BL6)	306	358	54	10	Chr6:30737609-30737809	mm10	Maternal Germline
Igf2-H19_SNP	mouse	CTACACGACGCTCTTCCGATCTGTAAGGAGATTATGTTTTATTTTTGG	TGCTGAACCGCTCTTCCGATCTNNNNNNNNCCTCATAAAACCCATAACTAT	rs33822017, rs33821081	A (Cast)/G (BL6) G(Cast)/A (BL6)	422	474	56	16	Chr7:142581761-142582087	mm10	Paternal Germline
Dlk1-Dio3_SNP	mouse	CTACACGACGCTCTTCCGATCTGTGGTTTGTTATGGGTAAGTTT	TGCTGAACCGCTCTTCCGATCTNNNNNNNNCCCTTCCCTCACTCCAAAAATTAA	rs46718958, rs227071670	G(Cast)/A (BL6) A(Cast)/G (BL6)	323	375	60	29	Chr12:109528253-109528471	mm10	Paternal Germline
Kcnq1-Kcnq1ot1	mouse	CTACACGACGCTCTTCCGATCTTAAGGTGAGTGGTTTAGGAT	TGCTGAACCGCTCTTCCGATCTNNNNNNNNAATCCCCCACACCTAAATTC	rs33837838	A (Cast)/ G (BL6)	420	472	60	23	Chr7:143295094-143295473	mm10	Paternal Germline
PWS/AS	mouse	CTACACGACGCTCTTCCGATCTAATTTGTGTGATGTTTGTAATTATTTGG	TGCTGAACCGCTCTTCCGATCTNNNNNNNNATAAAATACACTTTCACTACTAAAATCC	rs266140144, rs225605599, rs581771758, rs46036463	A(Cast)/G(BL6) A(Cast)/T(BL6) A(Cast)/G(BL6) T(Cast)/G(BL6)	422	474	60	16 (15*)	Chr7:60005043-60005284	mm10	Maternal Germline
Peg3	mouse	CTACACGACGCTCTTCCGATCTTTTTGTAGAGGATTTTGATAAGGAG	TGCTGAACCGCTCTTCCGATCTNNNNNNNNCAACCTTATCAATTACCCTTAAAAA	rs45678166	A(Cast)/G(BL6)	352	404	60	23	Chr7:6730141-6730434	mm10	Maternal Germline
DIRAS3_1 (DIRAS3 TSS-DMR)	human	CTACACGACGCTCTTCCGATCTGGTGAAAGTTTTTAGGAATTAGAGG	TGCTGAACCGCTCTTCCGATCTNNNNNNNNAAAAAAAACCTAACCTTACAAATAC	N/A	N/A	132	184	60	8	chr1:68050055-68050135	hg19	Maternal Germline
DIRAS3_2 (DIRAS3 TSS-DMR)	human	CTACACGACGCTCTTCCGATCTATATGTAGATGGTAAATAATTATATGAAAA	TGCTGAACCGCTCTTCCGATCTNNNNNNNNAAAATTCTACCAAAATAATAACATT	N/A	N/A	178	230	55	6	chr1:68051460-68051544	hg19	Maternal Germline
GPR1-ZDBF2 (ZDBF2/GRP1 IG-DMR)	human	CTACACGACGCTCTTCCGATCTTTTTTGTGGTTTTTGTTTGATTTAT	TGCTGAACCGCTCTTCCGATCTNNNNNNNNATTCCCCTACACACTCTTACTTACTC	N/A	N/A	296	348	60	12	chr2:206257411-206257639	hg19	Paternal Germline/Somatic
SOX2 unmethylated control	human	CTACACGACGCTCTTCCGATCTTTATAGTATGATGTAGGATTAGTTGGGTTA	TGCTGAACCGCTCTTCCGATCTNNNNNNNNACCAAAAACCATACCAAAAATACC	N/A	N/A	205	257	60	14	chr3:181712902-181713043	hg19	N/A
HERC3-NAP1L5 (NAP1L5 TSS-DMR)	human	CTACACGACGCTCTTCCGATCTGGGGTTTTTTAGTTATTTGATTAGT	TGCTGAACCGCTCTTCCGATCTNNNNNNNNAAAACCCTCCTAAACCTCTAC	N/A	N/A	202	254	55	16	chr4:88697614-88697769	hg19	Maternal Germline
FAM50B (FAM50B TSS-DMR)	human	CTACACGACGCTCTTCCGATCTGAAGAGGTTAAATAAGTTGAGTGTAG	TGCTGAACCGCTCTTCCGATCTNNNNNNNNACTATAACCACCCAAAAAACCTTAC	N/A	N/A	219	271	60	7	chr6:3848861-3849001	hg19	Maternal Germline
PLAGL1 (PLAGL1 alt-TSS-DMR)	human	CTACACGACGCTCTTCCGATCTTTTTTAATTGTTAAATGTTTTTATTTAAG	TGCTGAACCGCTCTTCCGATCTNNNNNNNNTAAAATCCTAATCCCCTAAATCCTC	N/A	N/A	224	276	55	9	chr6:144007130-144007295	hg19	Maternal Germline
IGF2R (IGF2R int2-DMR)	human	CTACACGACGCTCTTCCGATCTGTTTTTGTTTAGTGTTTTTTAGATA	TGCTGAACCGCTCTTCCGATCTNNNNNNNNCCCAAAATCTTTTCTAAAACTTTTAC	N/A	N/A	201	253	55	11	chr6:160006385-160006528	hg19	Maternal Germline
GRB10 (GRB10 alt-TSS-DMR)	human	CTACACGACGCTCTTCCGATCTGGTTATATAATATTGTTTTATGGTTGG	TGCTGAACCGCTCTTCCGATCTNNNNNNNNCTCTCCAAATACTCAAATAAACTCC	N/A	N/A	246	298	60	32	chr7:50782213-50782406	hg19	Maternal Germline
PEG10-SGCE (PEG10 TSS-DMR)	human	CTACACGACGCTCTTCCGATCTAAGTTTTAAAGGTTTGGGTTTTTAG	TGCTGAACCGCTCTTCCGATCTNNNNNNNNCAATTATAACTCCCATCAATTTATC	N/A	N/A	247	299	60	13	chr7:94656774-94656955	hg19	Maternal Germline
MEST (MEST alt-TSS-DMR)	human	CTACACGACGCTCTTCCGATCTAAATAAAGGGGGTTTTGTTTTTTTA	TGCTGAACCGCTCTTCCGATCTNNNNNNNNCTCTATTAAACCCACCACCAAACTA	N/A	N/A	255	307	62	18	chr7:130491295-130491427	hg19	Maternal Germline
KLF4 unmethylated control	human	CTACACGACGCTCTTCCGATCTGAGAATAAAGTTTAGGTTTAGGAGAT	TGCTGAACCGCTCTTCCGATCTNNNNNNNNATAACAACAAAAAACCACCACTAAC	N/A	N/A	252	304	55	21	chr9:107488093-107488282	hg19	N/A
IGF2-H19 (H19/IGF2 IG-DMR)	human	CTACACGACGCTCTTCCGATCTTTTTGGGGTGAATTAAATATATAGT	TGCTGAACCGCTCTTCCGATCTNNNNNNNNTCTTACTAACCTCACCAAAAAAAAC	N/A	N/A	253	305	60	15	chr11:2002886-2003085	hg19	Paternal Germline
RHOG methylated control	human	CTACACGACGCTCTTCCGATCTTATATTTTTGGATGTTATTTGTGT	TGCTGAACCGCTCTTCCGATCTNNNNNNNNTAAACCTAAACCTATAAAACACTAC	N/A	N/A	154	206	55	9	chr11:3827858-3827962	hg19	N/A
RB1_1 (RB1 Int2-DMR)	human	CTACACGACGCTCTTCCGATCTGGTTTGTAGAAAGGGATTTGTTGT	TGCTGAACCGCTCTTCCGATCTNNNNNNNNTAAAAAAAACCAATAACCACCAAAA	N/A	N/A	257	309	55	16	chr13:48319000-48319175	hg19	Maternal Germline
RB1_2 (RB1 Int2-DMR)	human	CTACACGACGCTCTTCCGATCTGTGGTGTTTTTGAAGGGTTGTAG	TGCTGAACCGCTCTTCCGATCTNNNNNNNNCCCAAAAATATAATAAAATCAATAAATAAA	N/A	N/A	271	323	55	14	chr13:48319532-48319720	hg19	Maternal Germline
PWS/AS (SNURF TSS-DMR)	human	CTACACGACGCTCTTCCGATCTGGGAGTTGGGATTTTTGTATTG	TGCTGAACCGCTCTTCCGATCTNNNNNNNNCTCCCCAAACTATCTCTTAAAAAAAA	N/A	N/A	239	291	60	21	chr15:24954889-24955074	hg19	Maternal Germline
SLC35E1 methylated control	human	CTACACGACGCTCTTCCGATCTTTTTTTTTGTTTAGTTTTTTAGATTTTTAT	TGCTGAACCGCTCTTCCGATCTNNNNNNNNTTCTATAACTTTACCCAAAATATTATC	N/A	N/A	225	277	55	8	chr19:16555181-16555319	hg19	N/A
PEG3 (PEG3 TSS-DMR)	human	CTACACGACGCTCTTCCGATCTGTTTGGTTTTGGATTTTATTTTTTT	TGCTGAACCGCTCTTCCGATCTNNNNNNNNTACACTAAAACCTTCCTAAATAACC	N/A	N/A	202	254	60	10	chr19:56837540-56837660	hg19	Maternal Germline
GNAS (GNAS-AS1 TSS-DMR)	human	CTACACGACGCTCTTCCGATCTTGTGTATATATTAAGGTTATTAGGTGG	TGCTGAACCGCTCTTCCGATCTNNNNNNNNCTAATCAATCAACTCCTTTAACCC	N/A	N/A	258	310	62	12	chr20:58851675-58851803	hg19	Maternal Germline

### Sheet: Legend
Suppl. Table 2	Primer sequences used for mouse and human IMPLICON.
	Full account of primers used in IMPLICON experiments; column A - name of the primers according to the imprinted regions amplified; Column B - to which species they are applied for; Column C & D: complete sequence of the forward (column C) and reverse (column D; N indicates any of the 4 nucleotides A, T, G or C) primers; Column E & F: SNP number from the Single Nucleotide Polymorphims database (db…
